# Tissue destruction during food spoilage is associated with the formation of biofilms by *Pseudomonas* species

**DOI:** 10.1101/2025.07.11.664243

**Authors:** Laura M. Nolan, James J. Lazenby, Ryan Sweet, Gregory J. Wickham, Haider Al-Khanaq, Samuel J. Bloomfield, Alison. E. Mather, Cynthia B. Whitchurch

## Abstract

Members of the *Pseudomonas* genus are common spoilers of a range of meat, dairy and vegetable products. While we have a good understanding of the *Pseudomonas* species typically responsible for spoilage, we know very little about how these bacteria interact with food surfaces during spoilage. Here we assessed the spoilage capabilities of a large panel (n=124) of *Pseudomonas* species food-derived isolates on meat (chicken) and leafy greens (spinach). Most isolates (71/124) were capable of spoiling both foods, but some were only capable of spoiling only chicken (21/124) or spinach (23/124), or neither (9/124). Our data also demonstrated that the type of fresh food the strain was isolated from influenced spoilage capabilities: strains isolated from meat were likely to spoil both chicken and spinach, while those isolated from leafy greens were more likely to spoil only spinach. We used fluorescence microscopy to visualise how *Pseudomonas* spoilage species interacted with the meat or leaf tissue and observed significant tissue destruction associated with biofilm formation. For chicken, this was associated with the formation of dense biofilm pillars that penetrated deep into the tissue. For spinach we observed biofilms on the leaf in areas of tissue degradation. Finally, we explored the correlation between potentially relevant phenotypes (*in vitro* biofilm, motility and secreted enzyme production) and spoilage capabilities. There was no significant correlation between any of these phenotypes and spoilage, except for secreted protease activity and chicken spoilage. Overall, this study increases our understanding of processes involved in food spoilage by *Pseudomonas* species.
