## Supplementary Table 1 for "Tissue destruction during food spoilage is associated with the formation of biofilms by *Pseudomonas* species"

### Sheet: Sheet1
Isolate number	Isolate name	Species	Isolation source	Source
1	PS18CH-0309-1	Pseudomonas fluorescens	Chicken	Bloomfield et al (2024)
2	PS18CH-0308-7	Pseudomonas fluorescens	Chicken	Bloomfield et al (2024)
3	PS18CH-0308-5	Pseudomonas fluorescens	Chicken	Bloomfield et al (2024)
4	PS18CH-0308-3	Pseudomonas fluorescens	Chicken	Bloomfield et al (2024)
5	PS18CH-0308-1	Pseudomonas fluorescens	Chicken	Bloomfield et al (2024)
6	PS18CH-0307-6	Pseudomonas fragi	Chicken	Bloomfield et al (2024)
7	PS18CH-0307-1	Pseudomonas fragi	Chicken	Bloomfield et al (2024)
8	PS18CH-0306-2	Pseudomonas fluorescens	Chicken	Bloomfield et al (2024)
9	PS18CH-0306-1	Pseudomonas putida	Chicken	Bloomfield et al (2024)
10	PS18CH-0305-5	Pseudomonas fluorescens	Chicken	Bloomfield et al (2024)
11	PS18CH-0289-1	Pseudomonas fragi	Chicken	This study
12	PS18LG-0290-4	Pseudomonas putida	Leafy greens	This study
13	PS18LG-0290-3	Pseudomonas putida	Leafy greens	This study
14	PS18LG-0290-1	Pseudomonas fragi	Leafy greens	This study
15	PS18CH-0311-5	Pseudomonas fragi	Chicken	Bloomfield et al (2024)
16	PS18CH-0311-4	Pseudomonas fluorescens	Chicken	Bloomfield et al (2024)
17	PS18CH-0311-3	Pseudomonas fragi	Chicken	Bloomfield et al (2024)
18	PS18CH-0311-1	Pseudomonas fragi	Chicken	Bloomfield et al (2024)
19	PS18CH-0310-5	Pseudomonas fluorescens	Chicken	Bloomfield et al (2024)
20	PS18CH-0310-3	Pseudomonas fluorescens	Chicken	Bloomfield et al (2024)
21	PS18CH-0310-1	Pseudomonas fluorescens	Chicken	Bloomfield et al (2024)
22	PS18CH-0309-2	Pseudomonas fluorescens	Chicken	Bloomfield et al (2024)
23	PS18LG-0306-5	Pseudomonas fluorescens	Leafy greens	Bloomfield et al (2024)
24	PS18LG-0306-3	Pseudomonas fluorescens	Leafy greens	Bloomfield et al (2024)
25	PS18LG-0306-1	Pseudomonas fluorescens	Leafy greens	Bloomfield et al (2024)
26	PS18LG-0305-5	Pseudomonas putida	Leafy greens	Bloomfield et al (2024)
27	PS18LG-0305-3	Pseudomonas fluorescens	Leafy greens	Bloomfield et al (2024)
28	PS18LG-0305-1	Pseudomonas fluorescens	Leafy greens	Bloomfield et al (2024)
29	PS18LG-0304-5	Pseudomonas putida	Leafy greens	Bloomfield et al (2024)
30	PS18LG-0304-3	Pseudomonas fluorescens	Leafy greens	Bloomfield et al (2024)
31	PS18LG-0304-1	Pseudomonas putida	Leafy greens	Bloomfield et al (2024)
32	PS18LG-0294-4	Pseudomonas putida	Leafy greens	This study
33	PS18LG-0294-2	Pseudomonas putida	Leafy greens	This study
34	PS18LG-0307-1	Pseudomonas fluorescens	Leafy greens	Bloomfield et al (2024)
35	PS18LG-0307-2	Pseudomonas fluorescens	Leafy greens	Bloomfield et al (2024)
36	PS18LG-0308-1	Pseudomonas putida	Leafy greens	Bloomfield et al (2024)
37	PS18LG-0308-5	Pseudomonas putida	Leafy greens	Bloomfield et al (2024)
38	PS18LG-0309-1	Pseudomonas putida	Leafy greens	Bloomfield et al (2024)
39	PS18LG-0309-3	Pseudomonas putida	Leafy greens	Bloomfield et al (2024)
40	PS18LG-0309-5	Pseudomonas putida	Leafy greens	Bloomfield et al (2024)
41	PS18LG-0309-6	Pseudomonas fluorescens	Leafy greens	Bloomfield et al (2024)
42	PS18LG-0310-3	Pseudomonas putida	Leafy greens	Bloomfield et al (2024)
43	PS18LG-0310-5	Pseudomonas putida	Leafy greens	Bloomfield et al (2024)
44	PS18LG-0311-4	Pseudomonas putida	Leafy greens	Bloomfield et al (2024)
45	PS18PK-0304-3	Pseudomonas fragi	Pork	Bloomfield et al (2024)
46	PS18PK-0304-5	Pseudomonas fragi	Pork	Bloomfield et al (2024)
47	PS18PK-0304-7	Pseudomonas fluorescens	Pork	Bloomfield et al (2024)
48	PS18PK-0305-1	Pseudomonas fluorescens	Pork	Bloomfield et al (2024)
49	PS18PK-0305-3	Pseudomonas fluorescens	Pork	Bloomfield et al (2024)
50	PS18PK-0305-5	Pseudomonas fluorescens	Pork	Bloomfield et al (2024)
51	PS18PK-0306-1	Pseudomonas putida	Pork	Bloomfield et al (2024)
52	PS18PK-0306-3	Pseudomonas fragi	Pork	Bloomfield et al (2024)
53	PS18PK-0306-7	Pseudomonas fluorescens	Pork	Bloomfield et al (2024)
54	PS18PK-0307-1	Pseudomonas fluorescens	Pork	Bloomfield et al (2024)
55	PS18PK-0307-4	Pseudomonas fluorescens	Pork	Bloomfield et al (2024)
56	PS18PK-0307-5	Pseudomonas fragi	Pork	Bloomfield et al (2024)
57	PS18PK-0308-1	Pseudomonas fluorescens	Pork	Bloomfield et al (2024)
58	PS18PK-0308-2	Pseudomonas fluorescens	Pork	Bloomfield et al (2024)
59	PS18PK-0308-3	Pseudomonas fluorescens	Pork	Bloomfield et al (2024)
60	PS18PK-0309-1	Pseudomonas fluorescens	Pork	Bloomfield et al (2024)
61	PS18PK-0309-3	Pseudomonas fluorescens	Pork	Bloomfield et al (2024)
62	PS18PK-0309-6	Pseudomonas fluorescens	Pork	Bloomfield et al (2024)
63	PS18PK-0311-1	Pseudomonas fluorescens	Pork	Bloomfield et al (2024)
64	PS18PK-0311-2	Pseudomonas fluorescens	Pork	Bloomfield et al (2024)
65	PS18PK-0311-3	Pseudomonas fluorescens	Pork	Bloomfield et al (2024)
66	PS18PK-0311-4	Pseudomonas fluorescens	Pork	Bloomfield et al (2024)
67	PS18PR-0268-1	Pseudomonas fluorescens	Prawns	This study
68	PS18PR-0268-3	Pseudomonas fragi	Prawns	This study
69	PS18PR-0276-5	Pseudomonas fluorescens	Prawns	Bloomfield et al (2024)
70	PS18PR-0277-2	Pseudomonas fluorescens	Prawns	Bloomfield et al (2024)
71	PS18PR-0277-8	Pseudomonas fluorescens	Prawns	Bloomfield et al (2024)
72	PS18PR-0278-2	Pseudomonas fluorescens	Prawns	Bloomfield et al (2024)
73	PS18PR-0278-3	Pseudomonas fragi	Prawns	Bloomfield et al (2024)
74	PS18PR-0278-4	Pseudomonas fluorescens	Prawns	Bloomfield et al (2024)
75	PS18PR-0279-1	Pseudomonas fluorescens	Prawns	Bloomfield et al (2024)
76	PS18SM-0155-1	Pseudomonas fragi	Salmon	Bloomfield et al (2024)
77	PS18SM-0155-2	Pseudomonas fluorescens	Salmon	Bloomfield et al (2024)
78	PS18SM-0155-3	Pseudomonas fluorescens	Salmon	Bloomfield et al (2024)
79	PS18SM-0156-1	Pseudomonas fluorescens	Salmon	Bloomfield et al (2024)
80	PS18SM-0156-2	Pseudomonas fluorescens	Salmon	Bloomfield et al (2024)
81	PS18SM-0156-3	Pseudomonas fluorescens	Salmon	Bloomfield et al (2024)
82	PS18CH-0292-2	Pseudomonas chlororaphis	Chicken	This study
83	PS18LG-0294-3	Pseudomonas alkylphenolica	Leafy greens	This study
84	PS18LG-0306-8	Pseudomonas koreensis	Leafy greens	Bloomfield et al (2024)
85	PS18LG-0307-3	Pseudomonas veronii	Leafy greens	Bloomfield et al (2024)
86	PS18LG-0307-4	Pseudomonas veronii	Leafy greens	Bloomfield et al (2024)
87	PS18PK-0304-1	Pseudomonas koreensis	Pork	Bloomfield et al (2024)
88	PS18PK-0306-2	Pseudomonas koreensis	Pork	Bloomfield et al (2024)
89	PS18PK-0306-5	Pseudomonas trivialis	Pork	Bloomfield et al (2024)
90	PS18PR-0276-1	Pseudomonas koreensis	Prawns	Bloomfield et al (2024)
91	PS18PR-0276-4	Pseudomonas koreensis	Prawns	Bloomfield et al (2024)
92	PS21CH-0312-1	Pseudomonas aeruginosa	Chicken	Bloomfield et al (2024)
93	PS21CH-0317-1	Pseudomonas aeruginosa	Chicken	Bloomfield et al (2024)
94	PS21CH-0318-1	Pseudomonas aeruginosa	Chicken	Bloomfield et al (2024)
95	PS21CH-0326-1	Pseudomonas aeruginosa	Chicken	Bloomfield et al (2024)
96	PS21CH-0333-1	Pseudomonas furukawaii	Chicken	This study
97	PS21CH-0334-1	Pseudomonas furukawaii	Chicken	This study
98	PS21CH-0336-1	Pseudomonas furukawaii	Chicken	This study
99	PS21CH-0337-1	Pseudomonas aeruginosa	Chicken	Bloomfield et al (2024)
100	PS21CH-0342-1	Pseudomonas aeruginosa	Chicken	Bloomfield et al (2024)
101	PS21CH-0350-1	Pseudomonas aeruginosa	Chicken	Bloomfield et al (2024)
102	PS21SM-0161-1	Pseudomonas aeruginosa	Salmon	Bloomfield et al (2024)
103	PS22LB-0013-1	Pseudomonas aeruginosa	Lamb	Bloomfield et al (2024)
104	PS22LG-0327-1	Pseudomonas aeruginosa	Leafy greens	Bloomfield et al (2024)
105	PS22LG-0328-1	Pseudomonas aeruginosa	Leafy greens	Bloomfield et al (2024)
106	PS22LG-0329-1	Pseudomonas aeruginosa	Leafy greens	Bloomfield et al (2024)
107	PS22LG-0334-1	Pseudomonas aeruginosa	Leafy greens	Bloomfield et al (2024)
108	PS22LG-0335-1	Pseudomonas aeruginosa	Leafy greens	Bloomfield et al (2024)
109	PS18CH-0292-1	Pseudomonas fluorescens	Chicken	This study
110	PS18CH-0305-7	Pseudomonas fragi	Chicken	Bloomfield et al (2024)
111	PS18CH-0306-5	Pseudomonas putida	Chicken	Bloomfield et al (2024)
112	PS18CH-0307-3	Pseudomonas fluorescens	Chicken	Bloomfield et al (2024)
113	PS18CH-0307-5	Pseudomonas fragi	Chicken	Bloomfield et al (2024)
114	PS18CH-0309-3	Pseudomonas putida	Chicken	Bloomfield et al (2024)
115	PS18LG-0290-2	Pseudomonas putida	Leafy greens	This study
116	PS18LG-0294-1	Pseudomonas putida	Leafy greens	This study
117	PS18LG-0304-7	Pseudomonas putida	Leafy greens	Bloomfield et al (2024)
118	PS18LG-0305-7	Pseudomonas fragi	Leafy greens	Bloomfield et al (2024)
119	PS18LG-0308-3	Pseudomonas putida	Leafy greens	Bloomfield et al (2024)
120	PS18LG-0310-4	Pseudomonas fragi	Leafy greens	Bloomfield et al (2024)
121	PS18PR-0268-2	Pseudomonas fluorescens	Prawns	This study
122	PS18PR-0276-3	Pseudomonas fluorescens	Prawns	Bloomfield et al (2024)
123	PS18PR-0278-1	Pseudomonas fragi	Prawns	Bloomfield et al (2024)
124	PS18PR-0279-2	Pseudomonas fragi	Prawns	Bloomfield et al (2024)
