## Supplementary Table 2 for "Tissue destruction during food spoilage is associated with the formation of biofilms by *Pseudomonas* species"

### Sheet: Sheet 1
Isolate number	Species	Chicken spoilage 2 days	Chicken spoilage 7 days	Overall chicken spoilage (Y/N)	Spinach spoilage 2 days	Spinach spoilage 7 days	Overall spinach spoilage (Y/N)
1	Pseudomonas fluorescens	+	+	Y	-	++	Y
2	Pseudomonas fluorescens	+	+	Y	-	++	Y
3	Pseudomonas fluorescens	+	+	Y	+	++	Y
4	Pseudomonas fluorescens	-	+	Y	-	++	Y
5	Pseudomonas fluorescens	+	+	Y	-	+	Y
6	Pseudomonas fragi	+	++	Y	-	++	Y
7	Pseudomonas fragi	-	-	N	+	++	Y
8	Pseudomonas fluorescens	-	-	N	-	+	Y
9	Pseudomonas putida	-	-	N	-	+	Y
10	Pseudomonas fluorescens	+	+	Y	-	+	Y
11	Pseudomonas fragi	+	+	Y	+	++	Y
12	Pseudomonas putida	+	+	Y	++	+++	Y
13	Pseudomonas putida	-	-	N	-	++	Y
14	Pseudomonas fragi	-	-	N	-	-	N
15	Pseudomonas fragi	-	+	Y	-	-	N
16	Pseudomonas fluorescens	+	+	Y	-	-	N
17	Pseudomonas fragi	-	-	N	-	-	N
18	Pseudomonas fragi	-	+	Y	-	++	Y
19	Pseudomonas fluorescens	+	+	Y	-	-	N
20	Pseudomonas fluorescens	+	+	Y	-	-	N
21	Pseudomonas fluorescens	+	+	Y	-	+	Y
22	Pseudomonas fluorescens	+	+	Y	-	+	Y
23	Pseudomonas fluorescens	+	+	Y	-	+	Y
24	Pseudomonas fluorescens	+	+	Y	-	+	Y
25	Pseudomonas fluorescens	+	+	Y	-	+	Y
26	Pseudomonas putida	+	+	Y	-	-	N
27	Pseudomonas fluorescens	-	-	N	-	+	Y
28	Pseudomonas fluorescens	+	+	Y	+	+	Y
29	Pseudomonas putida	-	-	N	+	++	Y
30	Pseudomonas fluorescens	-	-	N	-	-	N
31	Pseudomonas putida	-	-	N	-	-	N
32	Pseudomonas putida	-	-	N	-	-	N
33	Pseudomonas putida	+	++	Y	+	++	Y
34	Pseudomonas fluorescens	+	+	Y	-	-	N
35	Pseudomonas fluorescens	-	+	Y	+	++	Y
36	Pseudomonas putida	+	+	Y	+	++	Y
37	Pseudomonas putida	-	-	N	+	++	Y
38	Pseudomonas putida	-	-	N	-	++	Y
39	Pseudomonas putida	-	-	N	-	+	Y
40	Pseudomonas putida	-	-	N	-	+	Y
41	Pseudomonas fluorescens	+	++	Y	-	++	Y
42	Pseudomonas putida	-	-	N	-	-	N
43	Pseudomonas putida	-	-	N	-	++	Y
44	Pseudomonas putida	-	-	N	-	+	Y
45	Pseudomonas fragi	+	++	Y	-	+	Y
46	Pseudomonas fragi	+	+	Y	-	++	Y
47	Pseudomonas fluorescens	+	++	Y	-	-	N
48	Pseudomonas fluorescens	+	+	Y	+	+	Y
49	Pseudomonas fluorescens	+	++	Y	-	+	Y
50	Pseudomonas fluorescens	+	++	Y	-	+	Y
51	Pseudomonas putida	-	-	N	-	+++	Y
52	Pseudomonas fragi	-	-	N	-	++	Y
53	Pseudomonas fluorescens	+	+	Y	+	+	Y
54	Pseudomonas fluorescens	+	+	Y	++	++	Y
55	Pseudomonas fluorescens	+++	+++	Y	-	-	N
56	Pseudomonas fragi	+	+	Y	-	-	N
57	Pseudomonas fluorescens	+++	+++	Y	+	++	Y
58	Pseudomonas fluorescens	++	++	Y	+	++	Y
59	Pseudomonas fluorescens	++	++	Y	-	+	Y
60	Pseudomonas fluorescens	++	++	Y	-	+	Y
61	Pseudomonas fluorescens	++	++	Y	-	+	Y
62	Pseudomonas fluorescens	+	+	Y	-	-	N
63	Pseudomonas fluorescens	+	+	Y	+	+	Y
64	Pseudomonas fluorescens	+	+	Y	+	++	Y
65	Pseudomonas fluorescens	+++	+++	Y	+	+	Y
66	Pseudomonas fluorescens	++	++	Y	+	++	Y
67	Pseudomonas fluorescens	++	++	Y	+	++	Y
68	Pseudomonas fragi	-	+	Y	-	-	N
69	Pseudomonas fluorescens	++	++	Y	-	-	N
70	Pseudomonas fluorescens	++	++	Y	-	-	N
71	Pseudomonas fluorescens	++	++	Y	-	++	Y
72	Pseudomonas fluorescens	+	+	Y	-	-	N
73	Pseudomonas fragi	-	-	N	-	-	N
74	Pseudomonas fluorescens	+	+++	Y	+	++	Y
75	Pseudomonas fluorescens	+	+++	Y	+	++	Y
76	Pseudomonas fragi	+	+++	Y	-	-	N
77	Pseudomonas fluorescens	+	++	Y	-	-	N
78	Pseudomonas fluorescens	+	++	Y	-	-	N
79	Pseudomonas fluorescens	+	++	Y	+	++	Y
80	Pseudomonas fluorescens	+	++	Y	+	++	Y
81	Pseudomonas fluorescens	+	++	Y	-	+	Y
82	Pseudomonas chlororaphis	-	-	N	+	+	Y
83	Pseudomonas alkylphenolica	-	-	N	-	-	N
84	Pseudomonas koreensis	-	-	N	-	+	Y
85	Pseudomonas veronii	-	-	N	-	+	Y
86	Pseudomonas veronii	-	-	N	+	++	Y
87	Pseudomonas koreensis	+	++	Y	+	++	Y
88	Pseudomonas koreensis	+	++	Y	-	+	Y
89	Pseudomonas trivialis	+	++	Y	+	+	Y
90	Pseudomonas koreensis	+	++	Y	+	+	Y
91	Pseudomonas koreensis	+	++	Y	+	+	Y
92	Pseudomonas aeruginosa	+	+++	Y	-	+	Y
93	Pseudomonas aeruginosa	+	+++	Y	-	+	Y
94	Pseudomonas aeruginosa	+++	+++	Y	+	+++	Y
95	Pseudomonas aeruginosa	+++	+++	Y	+	+++	Y
96	Pseudomonas furukawaii	+	+	Y	-	+	Y
97	Pseudomonas furukawaii	+	+	Y	-	+	Y
98	Pseudomonas furukawaii	+	+	Y	+	++	Y
99	Pseudomonas aeruginosa	+++	+++	Y	+	+++	Y
100	Pseudomonas aeruginosa	+++	+++	Y	+++	+++	Y
101	Pseudomonas aeruginosa	+++	+++	Y	+	+++	Y
102	Pseudomonas aeruginosa	+++	+++	Y	+	+	Y
103	Pseudomonas aeruginosa	+++	+++	Y	+	+++	Y
104	Pseudomonas aeruginosa	++	+++	Y	+	+++	Y
105	Pseudomonas aeruginosa	+++	+++	Y	+	+++	Y
106	Pseudomonas aeruginosa	+++	+++	Y	+	+++	Y
107	Pseudomonas aeruginosa	+++	+++	Y	+++	+++	Y
108	Pseudomonas aeruginosa	+++	+++	Y	+++	+++	Y
109	Pseudomonas fluorescens	+	+	Y	+	++	Y
110	Pseudomonas fragi	+	+	Y	-	-	N
111	Pseudomonas putida	-	-	N	-	+	Y
112	Pseudomonas fluorescens	-	+	Y	-	+	Y
113	Pseudomonas fragi	-	+	Y	-	-	N
114	Pseudomonas putida	-	-	N	-	+	Y
115	Pseudomonas putida	+	++	Y	+	+	Y
116	Pseudomonas putida	-	-	N	-	-	N
117	Pseudomonas putida	-	-	N	-	++	Y
118	Pseudomonas fragi	-	+	Y	-	++	Y
119	Pseudomonas putida	-	-	N	-	++	Y
120	Pseudomonas fragi	-	-	N	-	++	Y
121	Pseudomonas fluorescens	-	+	Y	-	++	Y
122	Pseudomonas fluorescens	+	+	Y	-	++	Y
123	Pseudomonas fragi	-	+	Y	-	-	N
124	Pseudomonas fragi	+	+	Y	-	-	N
