## Supplementary Table 3 for "Tissue destruction during food spoilage is associated with the formation of biofilms by *Pseudomonas* species"

### Sheet: Sheet 1
Isolate number	Species	Biofilm (A595nm)	Secreted protease (mm2)	Secreted lipase (pmol/min)	Secreted cellulase (mm2)	Twitching motility (mm2)	Swimming motility (mm2)
1	Pseudomonas fluorescens	0.1923	188.596	2.06337	3.34214	0	180.572
2	Pseudomonas fluorescens	1.734	40.3185	0.430605	0.145555	4.18667	226.865
3	Pseudomonas fluorescens	0.3221	146.621	1.95039	2.98615	0	0
4	Pseudomonas fluorescens	5.557	132.665	1.26109	1.24841	5.56042	0
5	Pseudomonas fluorescens	1.121	42.2156	0.889968	0.621753	2.355	52.3551
6	Pseudomonas fragi	2.055	0	1.56705	1.92767	4.71	0
7	Pseudomonas fragi	1.464	0	0.121453	0.0115793	7.91542	0
8	Pseudomonas fluorescens	1.363	0	1.56319	1.9182	3.20542	122.656
9	Pseudomonas putida	0.3177	0	0.484831	0.184523	0	139.556
10	Pseudomonas fluorescens	0.736	254.34	1.80848	2.56742	0	205.168
11	Pseudomonas fragi	0.05453	109.922	1.68037	2.21655	0	0
12	Pseudomonas putida	0.7222	0	0.589402	0.272705	17.5317	517.141
13	Pseudomonas putida	0.5701	0	1.75003	2.40414	12.8217	854.865
14	Pseudomonas fragi	0.2155	38.465	0.928521	0.676788	3.20542	0
15	Pseudomonas fragi	0.05596	0	2.1153	3.51248	2.355	0
16	Pseudomonas fluorescens	0.3025	0	1.02193	0.819805	0	103.816
17	Pseudomonas fragi	0.1967	0	0.372832	0.109118	12.8217	0
18	Pseudomonas fragi	0.04208	0	2.79738	6.14289	3.99042	0
19	Pseudomonas fluorescens	0.07313	0	1.84097	2.66049	4.71	165.046
20	Pseudomonas fluorescens	2.33	192.674	1.50042	1.76723	10.2704	0
21	Pseudomonas fluorescens	0.3663	161.274	4.15737	13.5677	0	0
22	Pseudomonas fluorescens	2.633	100.829	4.12538	13.3597	10.1396	150.218
23	Pseudomonas fluorescens	0.8193	8.72222	0	0	3.20542	846.252
24	Pseudomonas fluorescens	0.9204	14.7406	2.29001	4.11664	0	517.141
25	Pseudomonas fluorescens	0.9752	70.8462	1.98013	3.07791	0	600.874
26	Pseudomonas putida	0.5951	0	0	0	26.1667	600.874
27	Pseudomonas fluorescens	0.8323	0	6.93819	37.7887	3.20542	0
28	Pseudomonas fluorescens	0.2942	132.665	16.5603	215.282	0	477.629
29	Pseudomonas putida	1.194	0	0.467593	0.171635	1.63542	415.265
30	Pseudomonas fluorescens	0.1579	0	8.97535	63.2371	11.775	0
31	Pseudomonas putida	0.6321	0	0	0	0	172.722
32	Pseudomonas putida	1.562	0	7.29948	41.8267	13.6067	1341.13
33	Pseudomonas putida	0.9189	0	0.192822	0.0291865	5.29875	738.249
34	Pseudomonas fluorescens	0.6908	0	1.33598	1.4011	22.1108	109.922
35	Pseudomonas fluorescens	0.4892	119.407	12.5977	124.581	2.355	314
36	Pseudomonas putida	0.5621	0	0	0	7.91542	351.702
37	Pseudomonas putida	0.4779	0	0	0	18.4475	324.554
38	Pseudomonas putida	0.7325	0	0.245384	0.0472674	3.20542	1153.51
39	Pseudomonas putida	0.6839	0	0.308302	0.0746146	4.71	1173.66
40	Pseudomonas putida	0.7577	0	0.636762	0.318291	3.20542	762.518
41	Pseudomonas fluorescens	0.3519	136.088	2.48845	4.86101	3.20542	153.86
42	Pseudomonas putida	0.1573	0	2.80641	6.1826	7.39208	714.372
43	Pseudomonas putida	0.791	106.847	0	0	18.4475	340.712
44	Pseudomonas putida	1.792	0	1.345	1.42009	21.3258	259.072
45	Pseudomonas fragi	0.2155	0	0	0	15.7654	240.406
46	Pseudomonas fragi	0.09797	0	0	0	22.8304	0
47	Pseudomonas fluorescens	1.474	116.202	10.2107	81.8427	4.71	0
48	Pseudomonas fluorescens	0.5577	0	6.67989	35.0275	4.18667	150.218
49	Pseudomonas fluorescens	0.7724	58.9622	2.78149	6.07329	6.41083	100.829
50	Pseudomonas fluorescens	0.5164	70.8462	2.23915	3.93584	4.18667	458.462
51	Pseudomonas putida	0.2314	0	0	0	0	0
52	Pseudomonas fragi	0.01761	0	0.843778	0.558889	6.41083	0
53	Pseudomonas fluorescens	0.0778	205.168	0.949246	0.707339	5.56042	83.8206
54	Pseudomonas fluorescens	0.4013	192.674	14.8364	172.793	0	136.088
55	Pseudomonas fluorescens	0.8655	213.716	4.17589	13.6889	6.54167	249.652
56	Pseudomonas fragi	1.169	0	0.64127	0.322813	7.91542	52.3551
57	Pseudomonas fluorescens	0.493	0	0.320635	0.0807033	0	0
58	Pseudomonas fluorescens	0.4147	0	0.346365	0.0941756	0	0
59	Pseudomonas fluorescens	0.3667	0	0.364358	0.104214	0	0
60	Pseudomonas fluorescens	0.2469	94.985	6.49772	33.1429	3.20542	231.335
61	Pseudomonas fluorescens	1.321	83.8206	2.53026	5.02575	31.6617	184.562
62	Pseudomonas fluorescens	3.261	75.9051	0.338222	0.0897996	6.41083	1193.99
63	Pseudomonas fluorescens	1.75	42.2156	2.74065	5.89628	0	273.529
64	Pseudomonas fluorescens	0.4794	83.8206	2.72178	5.81535	0	44.1562
65	Pseudomonas fluorescens	1.784	116.202	3.28509	8.47155	0	259.072
66	Pseudomonas fluorescens	0.2133	83.8206	40.2931	1274.48	0	196.795
67	Pseudomonas fluorescens	4.722	94.985	4.424	15.3638	15.1767	33.1662
68	Pseudomonas fragi	0.1986	0	0.684421	0.36772	26.2321	0
69	Pseudomonas fluorescens	0.7867	172.722	3.97777	12.4208	91.9104	188.596
70	Pseudomonas fluorescens	0.6046	70.8462	3.04869	7.29617	22.1108	340.712
71	Pseudomonas fluorescens	1.325	89.3156	2.05067	3.30112	0	83.8206
72	Pseudomonas fluorescens	0.5953	78.5	2.26625	4.03167	16.7467	168.862
73	Pseudomonas fragi	0.2008	0	0.987754	0.765891	0	0
74	Pseudomonas fluorescens	1.452	81.1385	23.4114	430.255	4.18667	283.385
75	Pseudomonas fluorescens	0.8066	78.5	0.449069	0.158305	0	106.847
76	Pseudomonas fragi	0.2765	0	1.33346	1.39583	16.0271	0
77	Pseudomonas fluorescens	3.838	0	2.4493	4.70926	30.7458	75.9051
78	Pseudomonas fluorescens	0.7491	103.816	1.91644	2.88311	0	329.896
79	Pseudomonas fluorescens	4.222	192.674	2.55131	5.10969	0	116.202
80	Pseudomonas fluorescens	0.5465	150.218	0.580096	0.264161	0	218.056
81	Pseudomonas fluorescens	5.812	86.5463	1.76106	2.43455	0	249.652
82	Pseudomonas chlororaphis	0.5245	0	0.584491	0.268179	12.8217	38.465
83	Pseudomonas alkylphenolica	0.04043	0	0.381709	0.114376	11.0554	980.029
84	Pseudomonas koreensis	0.9473	150.218	4.18425	13.7438	11.0554	249.652
85	Pseudomonas veronii	2.184	161.274	0.445327	0.155678	23.8771	0
86	Pseudomonas veronii	2.975	0	1.33598	1.4011	26.7554	0
87	Pseudomonas koreensis	0.2234	0	7.2139	40.8517	0	136.088
88	Pseudomonas koreensis	0.5428	97.8851	7.15703	40.2101	0	83.8206
89	Pseudomonas trivialis	0.9479	150.218	0.587831	0.271253	0	89.3156
90	Pseudomonas koreensis	0.5195	184.562	4.78787	17.9951	3.20542	268.666
91	Pseudomonas koreensis	0.3852	89.3156	3.61328	10.2488	0	245.007
92	Pseudomonas aeruginosa	0.5205	139.556	31.2666	767.416	0	346.185
93	Pseudomonas aeruginosa	0.9505	319.255	35.537	991.362	835.109	362.866
94	Pseudomonas aeruginosa	0.5507	778.916	41.9497	1381.43	2017.45	593.656
95	Pseudomonas aeruginosa	0.4206	730.246	19.817	308.281	2450.57	523.878
96	Pseudomonas furukawaii	0.62	89.3156	35.1066	967.489	1344.05	58.9622
97	Pseudomonas furukawaii	1.681	103.816	0.500992	0.19703	1374.08	34.8889
98	Pseudomonas furukawaii	1.505	245.007	17.7693	247.863	1785.22	73.3539
99	Pseudomonas aeruginosa	0.4961	714.372	32.1192	809.838	2362.13	660.185
100	Pseudomonas aeruginosa	0.6277	795.488	13.4973	143.009	1486.33	558.222
101	Pseudomonas aeruginosa	0.8535	452.16	44.5883	1560.67	1489.08	458.462
102	Pseudomonas aeruginosa	0.6291	314	40.4134	1282.09	0	278.435
103	Pseudomonas aeruginosa	0.9045	762.518	19.691	304.371	1723.4	314
104	Pseudomonas aeruginosa	0.9554	652.618	33.3995	875.687	1688.01	235.849
105	Pseudomonas aeruginosa	0.6567	889.754	28.3794	632.233	2479.62	537.485
106	Pseudomonas aeruginosa	0.4798	630.181	46.9175	1727.98	2248.04	477.629
107	Pseudomonas aeruginosa	0.4323	746.295	20.9462	344.415	2843.86	762.518
108	Pseudomonas aeruginosa	0.4074	803.84	14.7594	171.004	2173.21	652.618
122	Pseudomonas fluorescens	3.07593	92.1285	0	0	0	245.007
121	Pseudomonas fragi	0.17976	0	4.44417	15.5043	27.0171	0
109	Pseudomonas putida	0.923067	0	4.63081	16.8339	0	0
112	Pseudomonas fluorescens	0.8334	113.04	21.1096	349.809	3.20542	0
111	Pseudomonas fragi	0.17016	0	16.8025	221.624	0	150.218
114	Pseudomonas putida	0.574167	0	2.00397	3.15247	0	100.829
115	Pseudomonas putida	0.234567	0	6.8917	37.2839	2.355	490.625
116	Pseudomonas putida	0.579	14.7406	27.421	590.249	40.8854	1094.12
117	Pseudomonas putida	0.3946	0	1.34469	1.41943	6.54167	517.141
119	Pseudomonas fragi	1.58073	0	1.14047	1.02103	14.9804	351.702
110	Pseudomonas putida	7.33227	0	0.122567	0.0117927	5.56042	161.274
113	Pseudomonas fragi	0.136733	0	9.17054	66.0176	13.4104	0
118	Pseudomonas fluorescens	0.124893	0	0.317012	0.0788897	5.56042	0
120	Pseudomonas fluorescens	0.216367	0	0	0	3.27083	0
123	Pseudomonas fragi	0.170533	0	0	0	4.71	0
124	Pseudomonas fragi	8.2872	0	0	0	7.39208	283.385
