## Supplementary Table 4 for "Tissue destruction during food spoilage is associated with the formation of biofilms by *Pseudomonas* species"

### Sheet: All strains
Isolate number	Species	aprX	aprA	piv	lasA	lasB	paaP	tliA	lipC	lipA2	bcsZ
1	Pseudomonas fluorescens	Yes	No	No	No	No	No	Yes	No	Yes	No
2	Pseudomonas fluorescens	Yes	No	No	No	No	No	Yes	No	Yes	No
3	Pseudomonas fluorescens	Yes	No	No	No	No	No	Yes	No	Yes	No
4	Pseudomonas fluorescens	Yes	No	No	No	No	No	No	No	Yes	No
5	Pseudomonas fluorescens	Yes	No	No	No	No	No	Yes	No	Yes	No
6	Pseudomonas fragi	No	No	No	No	No	No	Yes	No	Yes	No
7	Pseudomonas fragi	No	No	No	No	No	No	Yes	No	Yes	No
8	Pseudomonas fluorescens	Yes	No	No	No	No	No	Yes	No	Yes	No
9	Pseudomonas putida	No	No	No	No	No	No	Yes	No	Yes	No
10	Pseudomonas fluorescens	Yes	No	No	No	No	No	Yes	No	Yes	No
11	Pseudomonas fragi	No	No	No	No	No	No	Yes	No	Yes	No
12	Pseudomonas putida	No	No	No	No	No	No	Yes	No	Yes	No
13	Pseudomonas putida	No	No	No	No	No	No	Yes	No	Yes	No
14	Pseudomonas fragi	No	No	No	No	No	No	Yes	No	Yes	No
15	Pseudomonas fragi	No	No	No	No	No	No	Yes	No	Yes	No
16	Pseudomonas fluorescens	Yes	No	No	No	No	No	No	No	Yes	No
17	Pseudomonas fragi	No	No	No	No	No	No	Yes	No	Yes	No
18	Pseudomonas fragi	No	No	No	No	No	No	Yes	No	Yes	No
19	Pseudomonas fluorescens	Yes	No	No	No	No	No	Yes	No	Yes	No
20	Pseudomonas fluorescens	Yes	No	No	No	No	No	Yes	No	Yes	No
21	Pseudomonas fluorescens	Yes	No	No	No	No	No	No	No	Yes	No
22	Pseudomonas fluorescens	Yes	No	No	No	No	No	No	No	Yes	No
23	Pseudomonas fluorescens	Yes	No	No	No	No	No	Yes	No	Yes	No
24	Pseudomonas fluorescens	Yes	No	No	No	No	No	Yes	No	Yes	No
25	Pseudomonas fluorescens	Yes	No	No	No	No	No	Yes	No	Yes	No
26	Pseudomonas putida	No	No	No	No	No	No	Yes	No	Yes	No
27	Pseudomonas fluorescens	No	No	No	No	No	No	Yes	No	Yes	No
28	Pseudomonas fluorescens	Yes	No	No	No	No	No	No	No	Yes	No
29	Pseudomonas putida	No	No	No	No	No	No	Yes	No	Yes	No
30	Pseudomonas fluorescens	No	No	No	No	No	No	Yes	No	Yes	No
31	Pseudomonas putida	No	No	No	No	No	No	Yes	No	Yes	No
32	Pseudomonas putida	No	No	No	No	No	No	Yes	No	Yes	No
33	Pseudomonas putida	No	No	No	No	No	No	Yes	No	Yes	No
34	Pseudomonas fluorescens	Yes	No	No	No	No	No	No	No	Yes	No
35	Pseudomonas fluorescens	Yes	No	No	No	No	No	Yes	No	Yes	No
36	Pseudomonas putida	No	No	No	No	No	No	Yes	No	Yes	No
37	Pseudomonas putida	No	No	No	No	No	No	Yes	No	Yes	No
38	Pseudomonas putida	No	No	No	No	No	No	Yes	No	Yes	No
39	Pseudomonas putida	No	No	No	No	No	No	Yes	No	Yes	No
40	Pseudomonas putida	No	No	No	No	No	No	Yes	No	Yes	No
41	Pseudomonas fluorescens	Yes	No	No	No	No	No	Yes	No	Yes	No
42	Pseudomonas putida	No	No	No	No	No	No	Yes	No	Yes	No
43	Pseudomonas putida	No	No	No	No	No	No	Yes	No	Yes	No
44	Pseudomonas putida	No	No	No	No	No	No	Yes	No	Yes	No
45	Pseudomonas fragi	No	No	No	No	No	No	No	No	Yes	No
46	Pseudomonas fragi	No	No	No	No	No	No	Yes	No	Yes	No
47	Pseudomonas fluorescens	Yes	No	No	No	No	No	Yes	No	Yes	No
48	Pseudomonas fluorescens	Yes	No	No	No	No	No	No	No	Yes	No
49	Pseudomonas fluorescens	Yes	No	No	No	No	No	Yes	No	Yes	No
50	Pseudomonas fluorescens	Yes	No	No	No	No	No	No	No	No	No
51	Pseudomonas putida	No	No	No	No	No	No	Yes	No	Yes	No
52	Pseudomonas fragi	No	No	No	No	No	No	No	No	Yes	No
53	Pseudomonas fluorescens	Yes	No	No	No	No	No	No	No	No	No
54	Pseudomonas fluorescens	Yes	No	No	No	No	No	No	No	No	No
55	Pseudomonas fluorescens	Yes	No	No	No	No	No	Yes	No	Yes	No
56	Pseudomonas fragi	No	No	No	No	No	No	No	No	Yes	No
57	Pseudomonas fluorescens	Yes	No	No	No	No	No	Yes	No	Yes	No
58	Pseudomonas fluorescens	Yes	No	No	No	No	No	Yes	No	Yes	No
59	Pseudomonas fluorescens	Yes	No	No	No	No	No	Yes	No	Yes	No
60	Pseudomonas fluorescens	Yes	No	No	No	No	No	Yes	No	Yes	No
61	Pseudomonas fluorescens	Yes	No	No	No	No	No	No	No	Yes	No
62	Pseudomonas fluorescens	Yes	No	No	No	No	No	Yes	No	Yes	No
63	Pseudomonas fluorescens	Yes	No	No	No	No	No	No	No	Yes	No
64	Pseudomonas fluorescens	Yes	No	No	No	No	No	No	No	Yes	No
65	Pseudomonas fluorescens	Yes	No	No	No	No	No	No	No	Yes	No
66	Pseudomonas fluorescens	Yes	No	No	No	No	No	No	No	Yes	No
67	Pseudomonas fluorescens	Yes	No	No	No	No	No	No	No	Yes	No
68	Pseudomonas fragi	No	No	No	No	No	No	Yes	No	Yes	No
69	Pseudomonas fluorescens	Yes	No	No	No	No	No	No	No	Yes	No
70	Pseudomonas fluorescens	Yes	No	No	No	No	No	No	No	Yes	No
71	Pseudomonas fluorescens	Yes	No	No	No	No	No	No	No	Yes	No
72	Pseudomonas fluorescens	Yes	No	No	No	No	No	No	No	Yes	No
73	Pseudomonas fragi	No	No	No	No	No	No	Yes	No	Yes	No
74	Pseudomonas fluorescens	Yes	No	No	No	No	No	No	No	Yes	No
75	Pseudomonas fluorescens	Yes	No	No	No	No	No	No	No	Yes	No
76	Pseudomonas fragi	No	No	No	No	No	No	Yes	No	Yes	No
77	Pseudomonas fluorescens	Yes	No	No	No	No	No	No	No	Yes	No
78	Pseudomonas fluorescens	Yes	No	No	No	No	No	No	No	Yes	No
79	Pseudomonas fluorescens	Yes	No	No	No	No	No	No	No	Yes	No
80	Pseudomonas fluorescens	Yes	No	No	No	No	No	No	No	Yes	No
81	Pseudomonas fluorescens	Yes	No	No	No	No	No	No	No	Yes	Yes
82	Pseudomonas chlororaphis	Yes	No	No	No	No	No	Yes	No	Yes	No
83	Pseudomonas alkylphenolica	No	No	No	No	No	No	No	No	Yes	No
84	Pseudomonas koreensis	Yes	No	No	No	No	No	No	No	Yes	No
85	Pseudomonas veronii	Yes	No	No	No	No	No	No	No	Yes	No
86	Pseudomonas veronii	No	No	No	No	No	No	Yes	No	Yes	No
87	Pseudomonas koreensis	Yes	No	No	No	No	No	No	No	Yes	No
88	Pseudomonas koreensis	Yes	No	No	No	No	No	No	No	Yes	Yes
89	Pseudomonas trivialis	Yes	No	No	No	No	No	Yes	No	Yes	No
90	Pseudomonas koreensis	Yes	No	No	No	No	No	No	No	Yes	No
91	Pseudomonas koreensis	Yes	No	No	No	No	No	No	No	Yes	No
92	Pseudomonas aeruginosa	No	Yes	Yes	Yes	Yes	Yes	No	Yes	Yes	No
93	Pseudomonas aeruginosa	No	Yes	Yes	Yes	Yes	Yes	No	Yes	Yes	No
94	Pseudomonas aeruginosa	No	Yes	Yes	Yes	Yes	Yes	No	Yes	Yes	No
95	Pseudomonas aeruginosa	No	Yes	Yes	Yes	Yes	Yes	No	Yes	Yes	No
96	Pseudomonas furukawaii	No	No	No	No	No	Yes	No	No	Yes	No
97	Pseudomonas furukawaii	No	No	No	No	No	Yes	Yes	No	Yes	No
98	Pseudomonas furukawaii	No	No	No	No	No	Yes	Yes	No	Yes	No
99	Pseudomonas aeruginosa	No	Yes	Yes	Yes	Yes	Yes	No	Yes	Yes	No
100	Pseudomonas aeruginosa	No	Yes	No	Yes	Yes	Yes	No	Yes	Yes	No
101	Pseudomonas aeruginosa	No	Yes	Yes	Yes	Yes	Yes	No	Yes	Yes	No
102	Pseudomonas aeruginosa	No	Yes	Yes	Yes	Yes	Yes	No	Yes	Yes	No
103	Pseudomonas aeruginosa	No	Yes	Yes	Yes	Yes	Yes	No	Yes	Yes	No
104	Pseudomonas aeruginosa	No	Yes	Yes	Yes	Yes	Yes	No	Yes	Yes	No
105	Pseudomonas aeruginosa	No	Yes	Yes	Yes	Yes	Yes	No	Yes	Yes	No
106	Pseudomonas aeruginosa	No	Yes	Yes	Yes	Yes	Yes	No	Yes	Yes	No
107	Pseudomonas aeruginosa	No	Yes	Yes	Yes	Yes	Yes	No	Yes	Yes	No
108	Pseudomonas aeruginosa	No	Yes	Yes	Yes	Yes	Yes	No	Yes	Yes	No
109	Pseudomonas putida	No	No	No	No	No	No	Yes	No	Yes	No
110	Pseudomonas putida	No	No	No	No	No	No	Yes	No	Yes	No
111	Pseudomonas fragi	No	No	No	No	No	No	Yes	No	Yes	No
112	Pseudomonas fluorescens	Yes	No	No	No	No	No	Yes	No	Yes	No
113	Pseudomonas fragi	No	No	No	No	No	No	Yes	No	Yes	No
114	Pseudomonas putida	No	No	No	No	No	No	Yes	No	Yes	No
115	Pseudomonas putida	No	No	No	No	No	No	Yes	No	Yes	No
116	Pseudomonas putida	No	No	No	No	No	No	Yes	No	Yes	No
117	Pseudomonas putida	No	No	No	No	No	No	Yes	No	Yes	No
118	Pseudomonas fluorescens	No	No	No	No	No	No	Yes	No	Yes	No
119	Pseudomonas fragi	No	No	No	No	No	No	Yes	No	Yes	No
120	Pseudomonas fluorescens	No	No	No	No	No	No	Yes	No	Yes	No
121	Pseudomonas fragi	No	No	No	No	No	No	Yes	No	Yes	No
122	Pseudomonas fluorescens	Yes	No	No	No	No	No	No	No	Yes	Yes
123	Pseudomonas fragi	No	No	No	No	No	No	Yes	No	Yes	No
124	Pseudomonas fragi	No	No	No	No	No	No	Yes	No	Yes	No
